# Modelling the impact of decidual senescence on embryo implantation in human endometrial assembloids

**DOI:** 10.1101/2021.03.02.433560

**Authors:** Thomas M. Rawlings, Komal Makwana, Deborah M. Taylor, Matteo A. Molè, Katherine J. Fishwick, Maria Tryfonos, Joshua Odendaal, Amelia Hawkes, Magdalena Zernicka-Goetz, Geraldine M. Hartshorne, Jan J. Brosens, Emma S. Lucas

**Affiliations:** Division of Biomedical Sciences, Warwick Medical School, University of Warwick, Coventry, CV2 2DX, UK; Centre for Early Life, Warwick Medical School, University of Warwick, Coventry, CV2 2DX, UK; Centre for Reproductive Medicine, University Hospitals Coventry and Warwickshire NHS Trust, Coventry, CV2 2DX, UK; Department of Physiology, Development and Neuroscience, University of Cambridge, Downing Street, Cambridge CB2 3EG, UK; Tommy’s National Centre for Miscarriage Research, University Hospitals Coventry & Warwickshire NHS Trust, Coventry, CV2 2DX, UK; Synthetic Mouse and Human Embryology Group, California Institute of Technology (Caltech), Division of Biology and Biological Engineering, Pasadena, CA 91125, USA

**Author notes:** Corresponding Author: Jan Brosens M.D., Ph.D., Warwick Medical School, University of Warwick, Coventry CV2 2DX, UK.

## Abstract

Decidual remodelling of midluteal endometrium leads to a short implantation window after which the uterine mucosa either breaks down or is transformed into a robust matrix that accommodates the placenta throughout pregnancy. To gain insights into the underlying mechanisms, we established and characterised endometrial assembloids, consisting of gland organoids and primary stromal cells. Single-cell transcriptomics revealed that decidualized assembloids closely resemble midluteal endometrium, harbouring differentiated and senescent subpopulations in both glands and stroma. We show that acute senescence in glandular epithelium drives secretion of multiple canonical implantation factors, whereas in the stroma it calibrates the emergence of anti-inflammatory decidual cells and pro-inflammatory senescent decidual cells. Pharmacological inhibition of stress responses in pre-decidual cells accelerated decidualization by inhibiting senescence and mesenchymal-epithelial transition, processes involved in endometrial breakdown and regeneration, respectively. Accelerated decidualization resulted in entrapment of co-cultured human blastocysts in a largely static decidual matrix. By contrast, the presence of senescent decidual cells created a dynamic implantation environment, enabling embryo expansion and attachment, although their persistence led to gradual disintegration of assembloids. Our findings demonstrate that senescence controls endometrial fate decisions at implantation and highlight how endometrial assembloids may accelerate the discovery of new treatments to prevent reproductive failure.
