## Supplementary Tables for "Modelling the impact of decidual senescence on embryo implantation in human endometrial assembloids"

### Sheet: Table 1
Supplementary Table 1: Culture media composition
	Component	Final Concentration	Expansion Medium# (ExM)	Minimal Differentiation Medium (MDM)	Embryo Medium (EM)
	Advanced DMEM/F12	1×	+	+	+
	N2	1×	+	+	+
	B27	1×	+	+	+
	Antibiotic-Antimycotic	1×	+	+	+
	L-glutamine	2 mM	+	+	+
	A83-01	500 nM	+	-	-
	R-spondin-1	500 ng/ml	+	-	-
	Nicotinamide	10 mM	+	-	-
	N-acetyl-L-cysteine	1.25 mM	+	+	+
	Noggin	100 ng/ml	+	-	-
	FGF10	100 ng/ml	+	-	-
	HGF	50 ng/ml	+	-	-
	EGF	50 ng/ml	+	-	-
	Non-essential amino acids	1×	-	-	+
	Essential amino acids	1×	-	-	+
	ITS-X	1×	-	-	+
	MPA	1 μM	-	+	+
	8-bromo-cAMP	0.5 mM	-	+	+
	E2	1 μM	-	+	+
	# As described by Turco et al., 2017
	Base medium (BM): see Figure 2

### Sheet: Table 2
Supplementary Table 2: Patient demographics for endometrial samples
		N	Age#	live-births#	1st trim loss#	BMI#	Day of cycle#
	Figure 1	7	32 (27-38)	0 (0-1)	1 (0-2)	22 (18-28)	7 (7-10)
	Figure 2	3	37 (35-37)	0 (0-0)	2 (0-2)	24 (20-25)	7 (7-8)
	Figures 3/ 4/ 5 (scRNAseq)	3	31 (26-39)	0 (0-0)	2.5	27 (25-27)	8 (6-8)
	Figure 5 (ELISAs)	4	33.5 (33-37)	0 (0-0)	3 (0-3)	24 (21-25)	8 (6-11)
	Figure 6	1	31	0	3	22	8
	Figure 6 - Supplement 1	1	32	1	4	30	9
	# Data are presented as Median (Range)

### Sheet: Table 3
Supplementary Table 3: Antibody details for Immunofluorescence labelling
	Target	Host	Dilution	Supplier (Catalog.#)	Antigen retrieval (pH)	Figure
	Primary Antibodies
	E-Cadherin	Rabbit	1:200	Cell Signaling Technology (3195S)	6	1E
	Laminin	Rabbit	1:100	ABCAM (ab11575)	6	1E
	PR	Mouse	1:50	Agilent Dako (M356929-2)	6	1E
	Glycodelin	Rabbit	1:100	ABCAM (ab53289)	9	1E
	Osteopontin	Rabbit	1:200	ABCAM (ab8448)	6	1E
	Vimentin	Mouse	1:200	Cell Signaling Technology (3390S)	6	1E
	E-Cadherin	Rat	1:200	Thermo Fisher Scientific (13-1900)	n/a	6E
	Oct4	Mouse	1:200	Santa Cruz (sc5279)	n/a	6E
	Nanog	Rabbit	1:200	Abcam (ab808092)	n/a	6E
	Gata6	Goat	1:200	R&D Systems (AF1700)	n/a	6E
	Secondary Antibodies
	Anti-Mouse, Alexa Fluor 594-conjugated	Goat	1:500	Invitrogen (A11005)		1E
	Anti-Rabbit, Alexa Fluor 488-conjugated	Goat	1:500	Invitrogen (A11034)		1E
